# Long-read-resolved, ecosystem-wide exploration of nucleotide and structural microdiversity of lake bacterioplankton genomes

**DOI:** 10.1101/2022.03.23.485478

**Authors:** Yusuke Okazaki, Shin-ichi Nakano, Atsushi Toyoda, Hideyuki Tamaki

**Affiliations:** Institute for Chemical Research, Kyoto University, Gokasho, Uji, Kyoto, 611-0011, Japan; Bioproduction Research Institute, National Institute of Advanced Industrial Science and Technology, Central 6, Higashi 1-1-1, Tsukuba, Ibaraki 305-8566, Japan; Center for Ecological Research, Kyoto University, 2-509-3 Hirano, Otsu, Shiga, 520-2113, Japan; Advanced Genomics Center, National Institute of Genetics, 1111 Yata, Mishima City, Shizuoka, 411-8540, Japan

**Author notes:** Corresponding author: Yusuke Okazaki, Institute for Chemical Research, Kyoto University, Gokasho, Uji, Kyoto, 611-0011, Japan.

## Abstract

Reconstruction of metagenome-assembled genomes (MAGs) has become a fundamental approach in microbial ecology. However, an MAG is hardly complete and overlooks genomic microdiversity because metagenomic assembly fails to resolve microvariants among closely related genotypes. Aiming at understanding the universal factors that drive or constrain prokaryotic genome diversification, we performed an ecosystem-wide high-resolution metagenomic exploration of microdiversity by combining spatiotemporal (2 depths × 12 samples) sampling from a pelagic freshwater system, MAG reconstruction using long- and short-read metagenomic sequences, and profiling of single nucleotide variants (SNVs) and structural variants (SVs) through mapping of short and long reads to the MAGs, respectively. We reconstructed 575 MAGs, including 29 circular assemblies, providing high-quality reference genomes of freshwater bacterioplankton. Read mapping against these MAGs identified 100–101,781 SNVs/Mb, 0–305 insertions, 0–467 deletions, 0–41 duplications, and 0–6 inversions for each MAG. Nonsynonymous SNVs were accumulated in genes potentially involved in cell surface structural modification to evade phage recognition. Most (80.2%) deletions overlapped with a gene-coding region, and genes of prokaryotic defense systems were most frequently (>8% of the genes) involved in a deletion. Some such deletions exhibited a monthly shift in their allele frequency, suggesting a rapid turnover of genotypes in response to phage predation. MAGs with extremely low microdiversity were either rare or opportunistic bloomers, suggesting that population persistency is key to their genomic diversification. The results lead to the conclusion that prokaryotic genomic diversification is primarily driven by viral load and constrained by a population bottleneck.
