## Supplementary Table S1 for "Long-read-resolved, ecosystem-wide exploration of nucleotide and structural microdiversity of lake bacterioplankton genomes"

### Sheet: Sheet1
			Environmental parameters				Short read						Long read
Sample ID	Date	Depth (m)	Temperature (°C)	Oxygen (mg/L)	Chl.a (μg/L)	Cell count (106 cells/mL)	Read count	Total bases	N50	Q20(%)	Q30(%)	Accession No.	Read count	Total bases	N50	Q20(%)	Q30(%)	Accession No.
01_MayE	May 29, 2018	5	19.04	11.86	2.59	2.60647	22097651	8839060400	400	93.41	83.46	DRR333363	3242093	12555696342	4889	57.44	26.42	DRR333387
02_MayH	May 29, 2018	65	7.35	10.06	0.32	0.818526	20021218	8008487200	400	93.12	83.35	DRR333364	6327310	21233941539	4382	56.79	25.72	DRR333388
03_JunE	Jun. 26, 2018	5	21.94	11.75	2.09	3.20162	20624326	8249730400	400	93.14	83.12	DRR333365	7301386	27543560010	4580	53.89	22.75	DRR333389
04_JunH	Jun. 26, 2018	65	7.45	9.6	0.22	1.11158	20942729	8377091600	400	93.24	83.45	DRR333366	5205729	18248581028	4360	48.13	19.53	DRR333390
05_JulE	Aug. 2, 2018	5	26.91	8.4	1.57	3.92333	21815549	8726219600	400	93.18	83.19	DRR333367	3496611	16582976515	5807	55.49	25.11	DRR333391
06_JulH	Aug. 2, 2018	65	7.45	8.15	0.41	0.872305	19373562	7749424800	400	93.1	83.43	DRR333368	3672070	15209847310	4987	54.14	23.35	DRR333392
07_AugE	Aug. 30, 2018	5	27.87	8.28	0.76	4.30388	22105059	8842023600	400	93.16	83.48	DRR333369	5363785	24160560082	5467	54.4	23.04	DRR333393
08_AugH	Aug. 30, 2018	65	7.51	7.32	0.43	1.19827	17445401	6978160400	400	92.87	83.09	DRR333370	3587548	14271530448	5123	51.07	21.84	DRR333394
09_SepE	Sep. 27, 2018	5	22.88	8.71	2.65	1.96495	20341774	8136709600	400	92.64	82.32	DRR333371	5650293	22426350842	4937	55.65	23.85	DRR333395
10_SepH	Sep. 27, 2018	65	7.59	6.31	0.39	1.07316	19345145	7738058000	400	93.16	83.51	DRR333372	3905162	16784937997	5128	51.59	20.66	DRR333396
11_OctE	Oct. 25, 2018	5	19.62	9.39	4.07	2.08995	18897357	7558942800	400	93.5	83.92	DRR333373	7002505	27335974822	4741	54.3	22.9	DRR333397
12_OctH	Oct. 25, 2018	65	7.96	5.66	0.21	2.32264	20970475	8388190000	400	93.17	83.31	DRR333374	2881186	10930065186	5007	48.93	19.76	DRR333398
13_NovE	Nov. 27, 2018	5	15.81	9.31	1.78	3.63045	22121271	8848508400	400	93.37	83.51	DRR333375	3995929	16428306892	4914	57.27	25.92	DRR333399
14_NovH	Nov. 27, 2018	65	7.8	4.94	0.44	1.13131	21225239	8490095600	400	93.12	83.13	DRR333376	4673587	19633757370	4932	57.17	26.14	DRR333400
15_DecE	Dec. 26, 2018	5	12.38	10	1.17	3.03513	22363556	8945422400	400	93.25	83.44	DRR333377	5027434	19827370094	4798	56.81	25.07	DRR333401
16_DecH	Dec. 26, 2018	65	8.1	5.89	0.37	1.03272	21684096	8673638400	400	92.99	83.11	DRR333378	4694378	20661502006	5286	57.09	26.5	DRR333402
17_JanE	Jan. 30, 2019	5	9.16	10.5	1.56	2.25015	21180280	8472112000	400	93.27	83.38	DRR333379	5478970	21439240871	4687	56.06	24.11	DRR333403
18_JanH	Jan. 30, 2019	65	8.06	5	0.33	1.34695	22332020	8932808000	400	93.26	83.61	DRR333380	5659121	23515821658	5001	54.77	23.65	DRR333404
19_FebE	Feb. 27, 2019	5	8.26	10.94	1.77	1.77786	23062565	9225026000	400	93.47	83.82	DRR333381	4912403	19448437987	4735	53.61	21.78	DRR333405
20_FebH	Feb. 27, 2019	65	8.26	11.01	1.7	1.14143	21701809	8680723600	400	93.02	82.98	DRR333382	4400407	18117619108	4935	52.93	20.81	DRR333406
21_MarE	Mar. 26, 2019	5	8.99	11.4	0.87	2.07053	21843429	8737371600	400	93.57	83.93	DRR333383	5164153	19695083098	4652	54.74	23.01	DRR333407
22_MarH	Mar. 26, 2019	65	8.59	10.95	1.08	1.78837	23154353	9261741200	400	93.46	83.74	DRR333384	5109498	20923609915	4896	54.64	23.14	DRR333408
23_AprE	Apr. 23, 2019	5	11.8	11.13	1.38	2.14494	21423598	8569439200	400	93.46	83.78	DRR333385	4692521	17862320498	4722	54.48	22.55	DRR333409
24_AprH	Apr. 23, 2019	65	8.47	9.43	0.52	1.15034	19950469	7980187600	400	93.64	84.19	DRR333386	5236068	20364718568	4689	53.07	21.97	DRR333410
